# Ecological interactions: Patterns of host utilization by tropical butterflies

**DOI:** 10.1101/2021.12.30.474530

**Authors:** Deepak Naik, Srikrishna Ganaraja Bhat S., Sudeep D. Ghate, M. S. Mustak, R. Shyama Prasad Rao

**Author notes:** Environmental Management and Policy Research Institute, Circle Arch, Vinayaka Nagar, Sahyadri Layout, J.P. Nagar, Bengaluru 560078, India.

## Abstract

Structural complexity of ecological networks facilitate the functional robustness of natural ecosystems. Threatened by the human actions such as habitat destruction and climate change, species may be more or less prone to ecological perturbations depending on the nature of their interactions. We examined the host network of tropical butterflies from the Indian region to see their level of interconnectedness. We manually curated larval host utilization data for 1053 butterflies of India. About 98.8% of species that occur pan-India and 90.6% of species exclusive to the Western Ghats had known hosts whereas it was only 25.9% for species exclusive to north-east India. There were 2589 unique butterfly-host interactions comprising 519 butterfly species and their 1091 known hosts. However, nearly 30% of the species had only single hosts. The Fabaceae and Poaceae were the key host families that accounted for 32.8% of the interactions. There were clear host preferences and monocots hosted disproportionately more butterfly species and interactions. *Vanessa cardui* had at least 39 known hosts while *Ochlandra travancorica* supported 19 butterfly species. There were 2693 species-pairs and 4226 interactions among 469 butterflies due to shared hosts. Many butterfly species that have relatively few/unique hosts might be vulnerable in the context of habitat destruction and climate change. This work has great relevance to the ecology and conservation of butterflies in India.
