## Supplementary material for "Ecological interactions: Patterns of host utilization by tropical butterflies": Table_S2

### Sheet: Sheet1
				Table S2. List of known hosts for the butterflies of India.
			#	Genus_species	Family	#_of_interactions
			1	Abelmoschus_esculentus	Malvaceae	1		Comments:
			2	Abelmoschus_moschatus	Malvaceae	1		1. Some hosts are known only to genus- or family-level.
			3	Abrus_precatorius	Fabaceae	5		2. Rows shown in light red are already represented as species (if genus) or genus (if family).
			4	Abutilon_indicum	Malvaceae	3
			5	Abutilon_persicum	Malvaceae	1
			6	Acacia_caesia	Fabaceae	10
			7	Acacia_catechu	Fabaceae	7
			8	Acacia_chundra	Fabaceae	1
			9	Acacia_gageana	Fabaceae	6
			10	Acampe_praemorsa	Orchidaceae	1
			11	Achimenes_grandiflora	Gesneriaceae	1
			12	Achyranthes_aspera	Amaranthaceae	1
			13	Acrocarpus_fraxinifolius	Fabaceae	1
			14	Acronychia_pedunculata	Rutaceae	2
			15	Adenanthera_pavonina	Fabaceae	4
			16	Adenia_hondala	Passifloraceae	4
			17	Adenium_obesum	Apocynaceae	1
			18	Aegle_marmelos	Rutaceae	3
			19	Aerides_crispa	Orchidaceae	1
			20	Aerides_maculosa	Orchidaceae	1
			21	Aeschynomene_americana	Fabaceae	1
			22	Aeschynomene_indica	Fabaceae	1
			23	Aesculus_assamica	Sapindaceae	1
			24	Aesculus_indica	Sapindaceae	1
			25	Aganope_thyrsiflora	Fabaceae	2
			26	Aganosma_cymosa	Apocynaceae	1
			27	Aglaia_elaeagnoidea	Meliaceae	2
			28	Aglaia_lawii	Meliaceae	2
			29	Albizia_amara	Fabaceae	2
			30	Albizia_chinensis	Fabaceae	2
			31	Albizia_corniculata	Fabaceae	1
			32	Albizia_julibrissin	Fabaceae	1
			33	Albizia_lebbeck	Fabaceae	8
			34	Albizia_odoratissima	Fabaceae	2
			35	Albizia_procera	Fabaceae	1
			36	Alcea_rosea	Malvaceae	1
			37	Allophylus_cobbe	Sapindaceae	6
			38	Alpinia_calcarata	Zingiberaceae	2
			39	Alpinia_galanga	Zingiberaceae	1
			40	Alpinia_officinarum	Zingiberaceae	1
			41	Alseodaphne_owdeni	Lauraceae	1
			42	Alseodaphne_owdenii	Lauraceae	1
			43	Alseodaphne_semecarpifolia	Lauraceae	2
			44	Alternanthera_denticulata	Amaranthaceae	1
			45	Alternanthera_sessilis	Amaranthaceae	1
			46	Alysicarpus_vaginalis	Fabaceae	1
			47	Amaranthus_spinosus	Amaranthaceae	1
			48	Amaranthus_tricolor	Amaranthaceae	1
			49	Amaranthus_viridis	Amaranthaceae	2
			50	Ammi_majus	Apiaceae	1
			51	Ammi_visnaga	Apiaceae	1
			52	Anacardium_occidentale	Anacardiaceae	3
			53	Andrographis_serpyllifolia	Acanthaceae	1
			54	Annona_discolor	Annonaceae	1
			55	Annona_glabra	Annonaceae	3
			56	Annona_muricata	Annonaceae	2
			57	Annona_reticulata	Annonaceae	1
			58	Annona_squamosa	Annonaceae	1
			59	Antidesma_acidum	Phyllanthaceae	1
			60	Antidesma_ghaesembilla	Phyllanthaceae	2
			61	Antirrhinum_majus	Plantaginaceae	1
			62	Apluda_mutica	Poaceae	3
			63	Aporosa_lindleyana	Phyllanthaceae	1
			64	Aporosa_octandra	Phyllanthaceae	1
			65	Ardisia_elliptica	Primulaceae	3
			66	Areca_catechu	Arecaceae	3
			67	Arenga_engleri	Arecaceae	1
			68	Arenga_pinnata	Arecaceae	1
			69	Arenga_wightii	Arecaceae	3
			70	Argemone_mexicana	Papaveraceae	1
			71	Aristolochia_bracteolata	Aristolochiaceae	2
			72	Aristolochia_griffithii	Aristolochiaceae	8
			73	Aristolochia_indica	Aristolochiaceae	5
			74	Aristolochia_kaempferi	Aristolochiaceae	1
			75	Aristolochia_krisagathra	Aristolochiaceae	3
			76	Aristolochia_littoralis	Aristolochiaceae	3
			77	Aristolochia_manchuriensis	Aristolochiaceae	1
			78	Aristolochia_saccata	Aristolochiaceae	1
			79	Aristolochia_tagala	Aristolochiaceae	3
			80	Artabotrys_hexapetalus	Annonaceae	1
			81	Artemisia_vulgaris	Asteraceae	1
			82	Arundinaria_aristata	Poaceae	9
			83	Arundinaria_maling	Poaceae	14
			84	Arundo_donax	Poaceae	1
			85	Asclepias_curassavica	Apocynaceae	5
			86	Astilbe_rivularis	Saxifragaceae	1
			87	Astragalus_rhizanthus	Fabaceae	1
			88	Asystasia_dalzelliana	Acanthaceae	1
			89	Asystasia_gangetica	Acanthaceae	2
			90	Asystasia_lawiana	Acanthaceae	1
			91	Asystasia_macrocarpa	Acanthaceae	3
			92	Atalantia_buxifolia	Rutaceae	1
			93	Atalantia_racemosa	Rutaceae	3
			94	Atalantia_wightii	Rutaceae	2
			95	Averrhoa_bilimbi	Oxalidaceae	3
			96	Averrhoa_carambola	Oxalidaceae	1
			97	Averrhoa_occidentale	Oxalidaceae	1
			98	Axonopus_compressus	Poaceae	14
			99	Azadirachta_indica	Meliaceae	1
			100	Azima_tetracantha	Salvadoraceae	3
			101	Bambusa_arundinacea	Poaceae	8
			102	Bambusa_bambos	Poaceae	10
			103	Bambusa_tuldoides	Poaceae	4
			104	Bambusa_vulgaris	Poaceae	11
			105	Bambusa_wamin	Poaceae	2
			106	Barleria_buxifolia	Acanthaceae	2
			107	Barleria_cristata	Acanthaceae	7
			108	Barleria_cuspidata	Acanthaceae	2
			109	Barleria_mysorensis	Acanthaceae	1
			110	Barleria_prionitis	Acanthaceae	9
			111	Barleria_terminalis	Acanthaceae	1
			112	Barringtonia_acutangula	Lecythidaceae	1
			113	Bauhinia_acuminata	Fabaceae	1
			114	Bauhinia_divaricata	Fabaceae	1
			115	Bauhinia_phoenicea	Fabaceae	2
			116	Bauhinia_purpurea	Fabaceae	1
			117	Bauhinia_racemosa	Fabaceae	4
			118	Bauhinia_variegata	Fabaceae	2
			119	Bauhinia_wallichii	Fabaceae	1
			120	Berberis_aristata	Berberidaceae	1
			121	Berberis_lycium	Berberidaceae	2
			122	Berberis_nepalensis	Berberidaceae	2
			123	Biancaea_sappan	Fabaceae	3
			124	Bismarckia_nobilis	Arecaceae	1
			125	Bixa_orellana	Bixaceae	1
			126	Blepharis_asperrima	Acanthaceae	2
			127	Blumea_alata	Asteraceae	1
			128	Boehmeria_diffusa	Urticaceae	2
			129	Boehmeria_glomerulifera	Urticaceae	1
			130	Boehmeria_macrophylla	Urticaceae	2
			131	Boesenbergia_rotunda	Zingiberaceae	2
			132	Bombax_ceiba	Malvaceae	4
			133	Borassus_flabellifer	Arecaceae	4
			134	Brachiaria_mutica	Poaceae	7
			135	Brachiaria_subquadripara	Poaceae	1
			136	Bragantia_wallichii	Aristolochiaceae	1
			137	Brassica_carinata	Brassicaceae	1
			138	Brassica_juncea	Brassicaceae	2
			139	Brassica_napus	Brassicaceae	1
			140	Brassica_nigra	Brassicaceae	2
			141	Brassica_oleracea	Brassicaceae	4
			142	Breonia_cadamba	Rubiaceae	1
			143	Bridelia_retusa	Phyllanthaceae	3
			144	Bridelia_stipularis	Phyllanthaceae	2
			145	Buchanania_axillaris	Anacardiaceae	1
			146	Buchanania_lanzan	Anacardiaceae	1
			147	Buddleja_asiatica	Scrophulariaceae	1
			148	Buddleja_davidii	Scrophulariaceae	1
			149	Butea_minor	Fabaceae	2
			150	Butea_monosperma	Fabaceae	11
			151	Butea_superba	Fabaceae	2
			152	Byttneria_herbacea	Malvaceae	1
			153	Cadaba_fruticosa	Capparaceae	9
			154	Caesalpinia_pulcherrima	Fabaceae	2
			155	Cajanus_albicans	Fabaceae	1
			156	Cajanus_cajan	Fabaceae	4
			157	Calamus_brandisii	Arecaceae	1
			158	Calamus_erectus	Arecaceae	1
			159	Calamus_hookerianus	Arecaceae	3
			160	Calamus_pseudotenuis	Arecaceae	4
			161	Calamus_rotang	Arecaceae	9
			162	Calamus_subtenuis	Arecaceae	1
			163	Calamus_thwaitesii	Arecaceae	5
			164	Calamus_travancoricus	Arecaceae	1
			165	Calliandra_calothyrsus	Fabaceae	1
			166	Calliandra_emarginata	Fabaceae	1
			167	Calliandra_haematocephala	Fabaceae	1
			168	Calotropis_gigantea	Apocynaceae	5
			169	Calotropis_procera	Apocynaceae	2
			170	Camellia_sinensis	Theaceae	3
			171	Camphora_officinalis	Lauraceae	1
			172	Canavalia_ensiformis	Fabaceae	2
			173	Canavalia_gladiata	Fabaceae	4
			174	Cannabis_sativa	Cannabaceae	1
			175	Canthium_coromandelicum	Rubiaceae	1
			176	Capparis_baducca	Capparaceae	6
			177	Capparis_brevispina	Capparaceae	3
			178	Capparis_cleghornii	Capparaceae	5
			179	Capparis_decidua	Capparaceae	4
			180	Capparis_divaricata	Capparaceae	4
			181	Capparis_grandis	Capparaceae	2
			182	Capparis_micracantha	Capparaceae	1
			183	Capparis_moonii	Capparaceae	2
			184	Capparis_pyrifolia	Capparaceae	1
			185	Capparis_rheedei	Capparaceae	8
			186	Capparis_roxburghii	Capparaceae	3
			187	Capparis_sabiifolia	Capparaceae	1
			188	Capparis_sepiaria	Capparaceae	8
			189	Capparis_spinosa	Capparaceae	6
			190	Capparis_tenera	Capparaceae	1
			191	Capparis_zeylanica	Capparaceae	10
			192	Caralluma_adscendens	Apocynaceae	1
			193	Caralluma_umbellata	Apocynaceae	1
			194	Careya_arborea	Lecythidaceae	2
			195	Carissa_carandas	Apocynaceae	3
			196	Carissa_spinarum	Apocynaceae	3
			197	Caryota_maxima	Arecaceae	1
			198	Caryota_mitis	Arecaceae	1
			199	Caryota_monostachya	Arecaceae	3
			200	Caryota_urens	Arecaceae	5
			201	Cascabela_thevetia	Apocynaceae	1
			202	Cassia_fistula	Fabaceae	11
			203	Cassia_javanica	Fabaceae	3
			204	Cassia_pumila	Fabaceae	1
			205	Cassia_renigera	Fabaceae	2
			206	Cassia_roxburghii	Fabaceae	1
			207	Catunaregam_nutans	Rubiaceae	2
			208	Catunaregam_spinosa	Rubiaceae	2
			209	Catunaregam_uliginosa	Rubiaceae	1
			210	Ceiba_pentandra	Malvaceae	2
			211	Celtis_australis	Cannabaceae	3
			212	Celtis_lycodoxylon	Cannabaceae	1
			213	Celtis_philippensis	Cannabaceae	1
			214	Celtis_tetrandra	Cannabaceae	4
			215	Celtis_timorensis	Cannabaceae	3
			216	Cenchrus_americanus	Poaceae	4
			217	Cenchrus_purpureus	Poaceae	1
			218	Cenchrus_setaceus	Poaceae	1
			219	Centrosema_pubescens	Fabaceae	1
			220	Ceropegia_attenuata	Apocynaceae	1
			221	Ceropegia_bulbosa	Apocynaceae	1
			222	Ceropegia_evansii	Apocynaceae	2
			223	Ceropegia_fantastica	Apocynaceae	1
			224	Ceropegia_hirsuta	Apocynaceae	2
			225	Ceropegia_intermedia	Apocynaceae	1
			226	Ceropegia_lawii	Apocynaceae	2
			227	Ceropegia_media	Apocynaceae	3
			228	Ceropegia_vincaefolia	Apocynaceae	3
			229	Chamaecrista_kleinii	Fabaceae	2
			230	Chamaecrista_mimosoides	Fabaceae	3
			231	Chamaecrista_pumila	Fabaceae	1
			232	Chamaerops_humilis	Arecaceae	2
			233	Cheilocostus_speciosus	Costaceae	2
			234	Chionanthus_malabarica	Oleaceae	1
			235	Chionanthus_mala-elengi	Oleaceae	1
			236	Chionanthus_purpureus	Oleaceae	1
			237	Chloroxylon_swietenia	Rutaceae	3
			238	Cinnamomum_bejolghota	Lauraceae	2
			239	Cinnamomum_camphora	Lauraceae	7
			240	Cinnamomum_malabatrum	Lauraceae	3
			241	Cinnamomum_micranthum	Lauraceae	1
			242	Cinnamomum_tamala	Lauraceae	5
			243	Cinnamomum_verum	Lauraceae	4
			244	Cirsium_arvense	Asteraceae	1
			245	Citrus_aurantiifolia	Rutaceae	3
			246	Citrus_aurantium	Rutaceae	5
			247	Citrus_latifolia	Rutaceae	2
			248	Citrus_limetta	Rutaceae	1
			249	Citrus_limon	Rutaceae	6
			250	Citrus_maxima	Rutaceae	5
			251	Citrus_medica	Rutaceae	5
			252	Citrus_reticulata	Rutaceae	1
			253	Citrus_sinensis	Rutaceae	4
			254	Clausena_anisata	Rutaceae	1
			255	Clausena_dentata	Rutaceae	1
			256	Clausena_heptaphylla	Rutaceae	2
			257	Cleome_rutidosperma	Cleomaceae	4
			258	Cleome_spinosa	Cleomaceae	1
			259	Cleome_viscosa	Cleomaceae	1
			260	Clerodendrum_chinense	Lamiaceae	1
			261	Clerodendrum_indicum	Lamiaceae	2
			262	Clerodendrum_infortunatum	Lamiaceae	1
			263	Cocos_nucifera	Arecaceae	10
			264	Coix_lacryma-jobi	Poaceae	1
			265	Combretum_albidum	Combretaceae	2
			266	Combretum_indicum	Combretaceae	5
			267	Combretum_latifolium	Combretaceae	5
			268	Combretum_ovalifolium	Combretaceae	2
			269	Combretum_roxburghii	Combretaceae	1
			270	Conium_maculatum	Apiaceae	1
			271	Connarus_paniculatus	Connaraceae	1
			272	Connarus_wightii	Connaraceae	2
			273	Corchorus_capsularis	Malvaceae	1
			274	Cordia_dichotoma	Boraginaceae	1
			275	Coriaria_nepalensis	Coriariaceae	2
			276	Corypha_umbraculifera	Arecaceae	2
			277	Corypha_utan	Arecaceae	1
			278	Cosmostigma_racemosum	Apocynaceae	2
			279	Cottonia_peduncularis	Orchidaceae	1
			280	Crateva_adansonii	Capparaceae	4
			281	Crateva_magna	Capparaceae	4
			282	Crateva_religiosa	Capparaceae	5
			283	Cratoxylum_cochinchinense	Hypericaceae	1
			284	Crotalaria_albida	Fabaceae	2
			285	Crotalaria_capensis	Fabaceae	1
			286	Crotalaria_ferruginea	Fabaceae	2
			287	Crotalaria_filipes	Fabaceae	1
			288	Crotalaria_hebecarpa	Fabaceae	2
			289	Crotalaria_juncea	Fabaceae	2
			290	Crotalaria_micans	Fabaceae	1
			291	Crotalaria_pallida	Fabaceae	2
			292	Crotalaria_retusa	Fabaceae	1
			293	Crotalaria_saltiana	Fabaceae	1
			294	Cryptolepis_buchananii	Apocynaceae	2
			295	Cryptolepis_dubia	Apocynaceae	2
			296	Cryptolepis_sinensis	Apocynaceae	1
			297	Cullen_corylifolium	Fabaceae	1
			298	Curcuma_aeruginosa	Zingiberaceae	1
			299	Curcuma_amada	Zingiberaceae	1
			300	Curcuma_aromatica	Zingiberaceae	3
			301	Curcuma_aurantiaca	Zingiberaceae	2
			302	Curcuma_caesia	Zingiberaceae	1
			303	Curcuma_decipiens	Zingiberaceae	3
			304	Curcuma_longa	Zingiberaceae	1
			305	Curcuma_pseudomontana	Zingiberaceae	1
			306	Cyathula_prostrata	Amaranthaceae	1
			307	Cycas_circinalis	Cycadaceae	1
			308	Cycas_pectinata	Cycadaceae	1
			309	Cycas_revoluta	Cycadaceae	1
			310	Cycas_rumphii	Cycadaceae	1
			311	Cymbopogon_martinii	Poaceae	1
			312	Cymbopogon_nardus	Poaceae	3
			313	Cynanchum_callialatum	Apocynaceae	1
			314	Cynanchum_dalhousiae	Apocynaceae	1
			315	Cynanchum_liukiuense	Apocynaceae	1
			316	Cynanchum_tunicatum	Apocynaceae	1
			317	Cynara_scolymus	Asteraceae	1
			318	Cynodon_dactylon	Poaceae	6
			319	Cyperus_alternifolius	Cyperaceae	1
			320	Cyrtococcum_trigonum	Poaceae	4
			321	Cyrtostachys_renda	Arecaceae	1
			322	Dalbergia_gangeticum	Fabaceae	1
			323	Dalbergia_horrida	Fabaceae	1
			324	Dalbergia_lanceolaria	Fabaceae	4
			325	Dalbergia_latifolia	Fabaceae	8
			326	Dalbergia_pinnata	Fabaceae	1
			327	Dalbergia_racemosa	Fabaceae	1
			328	Dalbergia_rubiginosa	Fabaceae	1
			329	Dalbergia_sissoo	Fabaceae	5
			330	Dalbergia_stipulacea	Fabaceae	3
			331	Dalbergia_volubilis	Fabaceae	1
			332	Dalechampia_scandens	Euphorbiaceae	1
			333	Daphne_nipalensis	Thymelaeaceae	1
			334	Debregeasia_hypoleuca	Urticaceae	1
			335	Debregeasia_longifolia	Urticaceae	3
			336	Debregeasia_orientalis	Urticaceae	1
			337	Debregeasia_saeneb	Urticaceae	4
			338	Delonix_regia	Fabaceae	3
			339	Dendrocalamus_giganteus	Poaceae	1
			340	Dendrocalamus_strictus	Poaceae	3
			341	Dendrolobium_triangulare	Fabaceae	2
			342	Dendrophthoe_falcata	Loranthaceae	12
			343	Dendrophthoe_glabrescens	Loranthaceae	6
			344	Dendrotrophe_granulata	Santalaceae	1
			345	Derris_canarensis	Fabaceae	1
			346	Derris_eliptica	Fabaceae	1
			347	Derris_elliptica	Fabaceae	1
			348	Derris_scandens	Fabaceae	3
			349	Derris_trifoliata	Fabaceae	1
			350	Desmodium_dichotomum	Fabaceae	1
			351	Desmodium_gangeticum	Fabaceae	1
			352	Desmodium_heterocarpon	Fabaceae	1
			353	Desmodium_heterophyllum	Fabaceae	1
			354	Desmos_chinensis	Annonaceae	2
			355	Desmos_dunalii	Annonaceae	1
			356	Dichrostachys_cinerea	Fabaceae	1
			357	Digitaria_ciliaris	Poaceae	3
			358	Dimocarpus_longan	Sapindaceae	1
			359	Dioscorea_alata	Dioscoreaceae	2
			360	Dioscorea_esculenta	Dioscoreaceae	1
			361	Dioscorea_oppositifolia	Dioscoreaceae	3
			362	Dioscorea_pentaphylla	Dioscoreaceae	3
			363	Dioscorea_pyrifolia	Dioscoreaceae	1
			364	Dioscorea_wallichii	Dioscoreaceae	5
			365	Diospyros_candolleana	Ebenaceae	1
			366	Diospyros_malabarica	Ebenaceae	1
			367	Diospyros_melanoxylon	Ebenaceae	4
			368	Diospyros_montana	Ebenaceae	1
			369	Diploknema_butyracea	Sapotaceae	1
			370	Dipteracanthus_prostratus	Acanthaceae	2
			371	Dipterocarpus_gracilis	Dipterocarpaceae	1
			372	Dipterocarpus_retusus	Dipterocarpaceae	1
			373	Dovyalis_hebecarpa	Salicaceae	1
			374	Dracaena_angustifolia	Asparagaceae	1
			375	Dregea_volubilis	Apocynaceae	2
			376	Drimycarpus_racemosus	Anacardiaceae	1
			377	Drypetes_assamica	Putranjivaceae	1
			378	Drypetes_oblongifolia	Putranjivaceae	2
			379	Drypetes_roxburghii	Putranjivaceae	3
			380	Drypetes_venusta	Putranjivaceae	2
			381	Duabanga_grandiflora	Lythraceae	1
			382	Ducrosia_anethifolia	Apiaceae	1
			383	Dyerophytum_indicum	Plumbaginaceae	1
			384	Dypsis_lutescens	Arecaceae	5
			385	Dypsis_madagascariensis	Arecaceae	1
			386	Dysoxylum_binectariferum	Meliaceae	1
			387	Ecbolium_ligustrinum	Acanthaceae	1
			388	Echinochloa_colona	Poaceae	1
			389	Echinops_echinatus	Asteraceae	1
			390	Ehretia_bellirica	Boraginaceae	1
			391	Ehretia_laevis	Boraginaceae	1
			392	Elaeis_guineensis	Arecaceae	2
			393	Elaeocarpus_ganitrus	Elaeocarpaceae	1
			394	Elaeocarpus_lanceifolius	Elaeocarpaceae	2
			395	Elatostema_cuneatum	Urticaceae	1
			396	Elatostema_hookerianum	Urticaceae	1
			397	Elatostema_sessile	Urticaceae	1
			398	Elettaria_cardamomum	Zingiberaceae	3
			399	Eleusine_coracana	Poaceae	3
			400	Eleusine_indica	Poaceae	3
			401	Embelia_ribes	Primulaceae	1
			402	Embelia_robusta	Primulaceae	1
			403	Embelia_tsjeriam-cottam	Primulaceae	3
			404	Endosamara_racemosa	Fabaceae	1
			405	Enicostemma_littorale	Gentianaceae	1
			406	Ensete_superbum	Musaceae	1
			407	Entada_rheedii	Fabaceae	2
			408	Eranthemum_pulchellum	Acanthaceae	2
			409	Eranthemum_purpurascens	Acanthaceae	1
			410	Eranthemum_roseum	Acanthaceae	5
			411	Erinocarpus_nimmonii	Malvaceae	1
			412	Eriobotrya_japonica	Rosaceae	1
			413	Erythrina_stricta	Fabaceae	1
			414	Erythrina_variegata	Fabaceae	3
			415	Eugenia_roxburghii	Myrtaceae	1
			416	Euodia_lunuankenda	Rutaceae	2
			417	Evodia_fraxinifolia	Rutaceae	2
			418	Evodia_roxburghiana	Rutaceae	2
			419	Fagraea_racemosa	Gentianaceae	2
			420	Falcataria_moluccana	Fabaceae	2
			421	Ficus_amplissima	Moraceae	1
			422	Ficus_arnottiana	Moraceae	1
			423	Ficus_benghalensis	Moraceae	3
			424	Ficus_benjamina	Moraceae	1
			425	Ficus_drupacea	Moraceae	3
			426	Ficus_exasperata	Moraceae	1
			427	Ficus_hispida	Moraceae	1
			428	Ficus_longifolia	Moraceae	1
			429	Ficus_microcarpa	Moraceae	1
			430	Ficus_neriifolia	Moraceae	1
			431	Ficus_pumila	Moraceae	1
			432	Ficus_racemosa	Moraceae	4
			433	Ficus_religiosa	Moraceae	3
			434	Ficus_retusa	Moraceae	1
			435	Ficus_semicordata	Moraceae	5
			436	Ficus_tinctoria	Moraceae	1
			437	Ficus_tsjahela	Moraceae	2
			438	Ficus_virens	Moraceae	4
			439	Flacourtia_indica	Salicaceae	2
			440	Flacourtia_inermis	Salicaceae	1
			441	Flacourtia_jangomas	Salicaceae	2
			442	Flacourtia_montana	Salicaceae	2
			443	Flemingia_strobilifera	Fabaceae	2
			444	Foeniculum_vulgare	Apiaceae	1
			445	Garcinia_gummi-gutta	Clusiaceae	1
			446	Garcinia_xanthochymus	Clusiaceae	1
			447	Gardenia_gummifera	Rubiaceae	2
			448	Gardenia_latifolia	Rubiaceae	1
			449	Geijera_salicifolia	Rutaceae	2
			450	Geissaspis_cristata	Fabaceae	1
			451	Gigantochloa_nigrociliata	Poaceae	4
			452	Girardinia_diversifolia	Urticaceae	7
			453	Glinus_lotoides	Molluginaceae	1
			454	Gliricidia_sepium	Fabaceae	4
			455	Glochidion_acuminatum	Phyllanthaceae	1
			456	Glochidion_ellipticum	Phyllanthaceae	2
			457	Glochidion_eriocarpum	Phyllanthaceae	2
			458	Glochidion_heyneanum	Phyllanthaceae	2
			459	Glochidion_lanceolarium	Phyllanthaceae	2
			460	Glochidion_lanceolatum	Phyllanthaceae	1
			461	Glochidion_nubigenum	Phyllanthaceae	1
			462	Glochidion_wrightii	Phyllanthaceae	1
			463	Glochidion_zeylanicum	Phyllanthaceae	2
			464	Glycine_max	Fabaceae	1
			465	Glycosmis_mauritiana	Rutaceae	2
			466	Glycosmis_pentaphylla	Rutaceae	7
			467	Gmelina_arborea	Lamiaceae	1
			468	Gnidia_glauca	Thymelaeaceae	1
			469	Gomphocarpus_physocarpus	Apocynaceae	1
			470	Goniothalamus_cardiopetalus	Annonaceae	1
			471	Gossypium_herbaceum	Malvaceae	2
			472	Graptophyllum_pictum	Acanthaceae	1
			473	Grewia_asiatica	Malvaceae	2
			474	Grewia_eriocarpa	Malvaceae	1
			475	Grewia_nervosa	Malvaceae	3
			476	Grewia_sapida	Malvaceae	2
			477	Grewia_serrulata	Malvaceae	1
			478	Grewia_tiliifolia	Malvaceae	1
			479	Grona_triflora	Fabaceae	3
			480	Guilandina_bonduc	Fabaceae	5
			481	Gymnema_sylvestre	Apocynaceae	1
			482	Gymnosporia_bachmannii	Celastraceae	1
			483	Haldina_cordifolia	Rubiaceae	1
			484	Haplophyllum_tuberculatum	Rutaceae	1
			485	Harpullia_arborea	Sapindaceae	1
			486	Hedychium_coronarium	Zingiberaceae	3
			487	Hedychium_spicatum	Zingiberaceae	1
			488	Hedyotis_orixense	Rubiaceae	1
			489	Helicanthes_elasticus	Loranthaceae	4
			490	Helicteres_isora	Malvaceae	4
			491	Heliotropium_indicum	Boraginaceae	1
			492	Heliotropium_strigosum	Boraginaceae	2
			493	Helixanthera_wallichiana	Loranthaceae	1
			494	Hemidesmus_indicus	Apocynaceae	1
			495	Heteropanax_fragrans	Araliaceae	1
			496	Hevea_brasiliensis	Euphorbiaceae	1
			497	Heynea_trijuga	Meliaceae	4
			498	Hibiscus_cannabinus	Malvaceae	1
			499	Hibiscus_mutabilis	Malvaceae	1
			500	Hibiscus_tiliaceus	Malvaceae	2
			501	Hiptage_benghalensis	Malpighiaceae	5
			502	Holarrhena_pubescens	Apocynaceae	2
			503	Holoptelea_integrifolia	Ulmaceae	1
			504	Holostemma_ada-kodien	Apocynaceae	1
			505	Homonoia_riparia	Euphorbiaceae	2
			506	Hopea_jucunda	Dipterocarpaceae	1
			507	Hopea_ponga	Dipterocarpaceae	3
			508	Hoya_longifolia	Apocynaceae	1
			509	Hoya_parasitica	Apocynaceae	1
			510	Huberantha_cerasoides	Annonaceae	2
			511	Hultholia_mimosoides	Fabaceae	3
			512	Hunteria_zeylanica	Apocynaceae	1
			513	Hybanthus_enneaspermus	Violaceae	1
			514	Hydnocarpus_alpina	Achariaceae	1
			515	Hydnocarpus_kurzii	Achariaceae	1
			516	Hydnocarpus_pentandra	Achariaceae	1
			517	Hydnocarpus_wightianus	Achariaceae	1
			518	Hygrophila_auriculata	Acanthaceae	7
			519	Hygrophila_costata	Acanthaceae	5
			520	Hygrophila_ringens	Acanthaceae	2
			521	Hygrophila_serpyllum	Acanthaceae	1
			522	Hyophorbe_lagenicaulis	Arecaceae	1
			523	Ichnocarpus_frutescens	Apocynaceae	3
			524	Illigera_burmanica	Hernandiaceae	1
			525	Imperata_cylindrica	Poaceae	16
			526	Indianthus_virgatus	Marantaceae	1
			527	Indigofera_astragalina	Fabaceae	1
			528	Indigofera_heterantha	Fabaceae	1
			529	Indigofera_linifolia	Fabaceae	1
			530	Indigofera_linnaei	Fabaceae	1
			531	Indigofera_purpurea	Fabaceae	1
			532	Indigofera_suffruticosa	Fabaceae	1
			533	Indigofera_trifoliata	Fabaceae	1
			534	Ipomoea_batatas	Convolvulaceae	1
			535	Ipomoea_carnea	Convolvulaceae	1
			536	Isachne_albens	Poaceae	1
			537	Ischaemum_indicum	Poaceae	1
			538	Ischaemum_semisagittatum	Poaceae	1
			539	Ixora_brachiata	Rubiaceae	2
			540	Ixora_coccinea	Rubiaceae	1
			541	Ixora_malabarica	Rubiaceae	1
			542	Ixora_singaporensis	Rubiaceae	2
			543	Jasminum_multiflorum	Oleaceae	1
			544	Juglans_regia	Juglandaceae	1
			545	Justicia_betonica	Acanthaceae	1
			546	Justicia_diffusa	Acanthaceae	1
			547	Justicia_micrantha	Acanthaceae	2
			548	Justicia_neesii	Acanthaceae	3
			549	Justicia_procumbens	Acanthaceae	2
			550	Kaempferia_rotunda	Zingiberaceae	1
			551	Kalanchoe_blossfeldiana	Crassulaceae	1
			552	Kalanchoe_daigremontiana	Crassulaceae	1
			553	Kalanchoe_delagoensis	Crassulaceae	1
			554	Kalanchoe_laciniata	Crassulaceae	1
			555	Kalanchoe_pinnata	Crassulaceae	1
			556	Kalanchoe_prolifera	Crassulaceae	1
			557	Kydia_calycina	Malvaceae	1
			558	Lablab_purpureus	Fabaceae	3
			559	Lagerstroemia_microcarpa	Lythraceae	2
			560	Lagerstroemia_parviflora	Lythraceae	1
			561	Lagerstroemia_speciosa	Lythraceae	2
			562	Lagerstroemia_tomentosa	Lythraceae	1
			563	Laggera_alata	Asteraceae	1
			564	Lannea_coromandelica	Anacardiaceae	1
			565	Lantana_camara	Verbenaceae	5
			566	Laportea_interrupta	Urticaceae	1
			567	Latania_lontaroides	Arecaceae	2
			568	Lathyrus_sativus	Fabaceae	1
			569	Leersia_hexandra	Poaceae	1
			570	Lepidagathis_cuspidata	Acanthaceae	4
			571	Lepidagathis_keralensis	Acanthaceae	3
			572	Lepidagathis_prostrata	Acanthaceae	1
			573	Lepisanthes_tetraphylla	Sapindaceae	5
			574	Leucaena_leucocephala	Fabaceae	2
			575	Libidibia_coriaria	Fabaceae	1
			576	Licuala_chinensis	Arecaceae	3
			577	Licuala_grandis	Arecaceae	3
			578	Ligustrum_lucidum	Oleaceae	1
			579	Ligustrum_sinense	Oleaceae	1
			580	Limonia_acidissima	Rutaceae	3
			581	Litchi_chinensis	Sapindaceae	4
			582	Litsea_citrata	Lauraceae	1
			583	Litsea_cubeba	Lauraceae	1
			584	Litsea_deccanensis	Lauraceae	1
			585	Litsea_elongata	Lauraceae	1
			586	Litsea_glutinosa	Lauraceae	2
			587	Litsea_monopetala	Lauraceae	1
			588	Livistona_chinensis	Arecaceae	2
			589	Lonicera_glabrata	Caprifoliaceae	2
			590	Lonicera_macrantha	Caprifoliaceae	1
			591	Lonicera_tatarica	Caprifoliaceae	1
			592	Loranthus_bicolor	Loranthaceae	1
			593	Loranthus_longiflorus	Loranthaceae	4
			594	Loranthus_tomentosus	Loranthaceae	2
			595	Lotus_corniculatus	Fabaceae	5
			596	Lysiloma_latisiliquum	Fabaceae	1
			597	Macaranga_peltata	Euphorbiaceae	1
			598	Macroptilium_atropurpureum	Fabaceae	1
			599	Maerua_cylindrocarpa	Capparaceae	3
			600	Maerua_oblongifolia	Capparaceae	6
			601	Maesa_chisia	Primulaceae	5
			602	Maesa_indica	Primulaceae	4
			603	Maesa_montana	Primulaceae	1
			604	Magnolia_campbellii	Magnoliaceae	1
			605	Magnolia_champaca	Magnoliaceae	3
			606	Magnolia_doltsopa	Magnoliaceae	3
			607	Magnolia_grandiflora	Magnoliaceae	2
			608	Magnolia_liliifera	Magnoliaceae	1
			609	Magnolia_oblonga	Magnoliaceae	1
			610	Mahonia_napaulensis	Berberidaceae	2
			611	Mallotus_nudiflorus	Euphorbiaceae	2
			612	Mallotus_philippensis	Euphorbiaceae	5
			613	Mallotus_repandus	Euphorbiaceae	2
			614	Malus_domestica	Rosaceae	2
			615	Mangifera_indica	Anacardiaceae	12
			616	Maranta_arundinacea	Marantaceae	1
			617	Marsdenia_floribunda	Apocynaceae	1
			618	Marsdenia_tenacissima	Apocynaceae	1
			619	Marsdenia_tinctoria	Apocynaceae	1
			620	Marsdenia_tomentosa	Apocynaceae	1
			621	Maytenus_buchananii	Celastraceae	1
			622	Meiogyne_pannosa	Annonaceae	1
			623	Melastoma_affine	Melastomataceae	1
			624	Melastoma_malabathricum	Melastomataceae	2
			625	Melilotus_indicus	Fabaceae	1
			626	Meliosma_arnottiana	Sabiaceae	1
			627	Meliosma_indica	Sabiaceae	1
			628	Meliosma_pinnata	Sabiaceae	1
			629	Meliosma_rhoifolia	Sabiaceae	1
			630	Meliosma_simplicifolia	Sabiaceae	3
			631	Melochia_corchorifolia	Malvaceae	1
			632	Metroxylon_sagu	Arecaceae	1
			633	Meyna_laxiflora	Rubiaceae	1
			634	Meyna_spinosa	Rubiaceae	1
			635	Mezoneuron_cucullatum	Fabaceae	1
			636	Miliusa_tomentosa	Annonaceae	6
			637	Miliusa_velutina	Annonaceae	1
			638	Millettia_extensa	Fabaceae	1
			639	Millettia_pachycarpa	Fabaceae	1
			640	Millettia_peguensis	Fabaceae	1
			641	Millettia_pinnata	Fabaceae	12
			642	Mimosa_hamata	Fabaceae	1
			643	Mimosa_invisa	Fabaceae	4
			644	Mimosa_pudica	Fabaceae	4
			645	Mimulus_gracilis	Phrymaceae	1
			646	Mimusops_elengi	Sapotaceae	2
			647	Miscanthus_sinensis	Poaceae	2
			648	Misopates_orontium	Plantaginaceae	1
			649	Mitragyna_parvifolia	Rubiaceae	1
			650	Mitragyna_rotundifolia	Rubiaceae	1
			651	Mitrephora_heyneana	Annonaceae	1
			652	Monoon_longifolium	Annonaceae	3
			653	Morus_alba	Moraceae	1
			654	Moullava_spicata	Fabaceae	10
			655	Mucuna_pruriens	Fabaceae	1
			656	Mucuna_purpurea	Fabaceae	1
			657	Murraya_koenigii	Rutaceae	5
			658	Murraya_paniculata	Rutaceae	2
			659	Musa_balbisiana	Musaceae	1
			660	Musa_paradisiaca	Musaceae	2
			661	Mussaenda_erythrophylla	Rubiaceae	1
			662	Mussaenda_frondosa	Rubiaceae	2
			663	Mussaenda_philippica	Rubiaceae	2
			664	Naringi_crenulata	Rutaceae	2
			665	Nelsonia_canescens	Acanthaceae	4
			666	Neolamarckia_cadamba	Rubiaceae	1
			667	Nephelium_lappaceum	Sapindaceae	2
			668	Nerium_oleander	Apocynaceae	1
			669	Nilgirianthus_heyneanus	Acanthaceae	1
			670	Nothapodytes_nimmoniana	Icacinaceae	2
			671	Ochlandra_scriptoria	Poaceae	18
			672	Ochlandra_talbotii	Poaceae	5
			673	Ochlandra_travancorica	Poaceae	19
			674	Ochlandra_wightii	Poaceae	8
			675	Ochreinauclea_missionis	Rubiaceae	1
			676	Olax_imbricata	Olacaceae	1
			677	Olax_scandens	Olacaceae	1
			678	Olea_dioica	Oleaceae	1
			679	Oplismenus_burmannii	Poaceae	1
			680	Oplismenus_compositus	Poaceae	10
			681	Ormocarpum_cochinchinense	Fabaceae	1
			682	Oryctanthus_florulentus	Loranthaceae	1
			683	Oryza_sativa	Poaceae	13
			684	Ougeinia_oojeinensis	Fabaceae	6
			685	Oxalis_corniculata	Oxalidaceae	4
			686	Oxystelma_esculentum	Apocynaceae	3
			687	Pandanus_odorifer	Pandanaceae	1
			688	Pandanus_tectorius	Pandanaceae	1
			689	Panicum_repens	Poaceae	1
			690	Paracalyx_scariosus	Fabaceae	5
			691	Paramignya_andamanica	Rutaceae	1
			692	Paramignya_monophylla	Rutaceae	1
			693	Parasopubia_delphinifolia	Orobanchaceae	1
			694	Parochetus_communis	Fabaceae	2
			695	Parsonsia_alboflavescens	Apocynaceae	1
			696	Paspalidium_geminatum	Poaceae	1
			697	Paspalum_conjugatum	Poaceae	2
			698	Paspalum_scrobiculatum	Poaceae	1
			699	Passiflora_caerulea	Passifloraceae	1
			700	Passiflora_edulis	Passifloraceae	2
			701	Passiflora_foetida	Passifloraceae	2
			702	Passiflora_incarnata	Passifloraceae	1
			703	Passiflora_suberosa	Passifloraceae	1
			704	Passiflora_subpeltata	Passifloraceae	2
			705	Peltophorum_pterocarpum	Fabaceae	2
			706	Pentas_lanceolata	Rubiaceae	1
			707	Pergularia_daemia	Apocynaceae	1
			708	Persea_gamblei	Lauraceae	1
			709	Persea_macrantha	Lauraceae	2
			710	Persea_odoratissima	Lauraceae	5
			711	Persicaria_chinensis	Polygonaceae	2
			712	Persicaria_nepalensis	Polygonaceae	4
			713	Persicaria_orientalis	Polygonaceae	2
			714	Phanera_vahlii	Fabaceae	2
			715	Phaseolus_adenanthus	Fabaceae	1
			716	Phaulopsis_dorsiflora	Acanthaceae	1
			717	Phaulopsis_imbricata	Acanthaceae	2
			718	Phoebe_lanceolata	Lauraceae	1
			719	Phoenix_acaulis	Arecaceae	2
			720	Phoenix_loureiroi	Arecaceae	4
			721	Phoenix_sylvestris	Arecaceae	3
			722	Phragmites_karka	Poaceae	2
			723	Phyla_nodiflora	Verbenaceae	1
			724	Phyllanthus_amarus	Phyllanthaceae	1
			725	Phyllanthus_velutinus	Phyllanthaceae	2
			726	Phyllanthus_virgatus	Phyllanthaceae	1
			727	Pistacia_integerrima	Anacardiaceae	1
			728	Pisum_sativum	Fabaceae	4
			729	Pithecellobium_dulce	Fabaceae	8
			730	Planchonia_careya	Lecythidaceae	1
			731	Plectranthus_scandens	Lamiaceae	1
			732	Plumbago_auriculata	Plumbaginaceae	1
			733	Plumbago_indica	Plumbaginaceae	1
			734	Plumbago_zeylanica	Plumbaginaceae	2
			735	Poa_annua	Poaceae	5
			736	Poikilospermum_suaveolens	Urticaceae	1
			737	Polyalthia_suberosa	Annonaceae	1
			738	Polygonum_plebeium	Polygonaceae	1
			739	Polytrias_indica	Poaceae	3
			740	Populus_ciliata	Salicaceae	1
			741	Populus_deltoides	Salicaceae	1
			742	Populus_gamblei	Salicaceae	1
			743	Populus_glauca	Salicaceae	1
			744	Portulaca_oleracea	Portulacaceae	2
			745	Portulaca_pilosa	Portulacaceae	1
			746	Pouzolzia_hirta	Urticaceae	1
			747	Pouzolzia_zeylanica	Urticaceae	1
			748	Prinsepia_utilis	Rosaceae	1
			749	Pritchardia_pacifica	Arecaceae	1
			750	Prunus_amygdalus	Rosaceae	2
			751	Prunus_persica	Rosaceae	2
			752	Pseudarthria_viscida	Fabaceae	1
			753	Pseuderanthemum_latifolium	Acanthaceae	1
			754	Pseuderanthemum_malabaricum	Acanthaceae	2
			755	Pseudognaphalium_affine	Asteraceae	1
			756	Pseudoxytenanthera_monadelpha	Poaceae	1
			757	Pseuduvaria_froggattii	Annonaceae	1
			758	Psidium_guajava	Myrtaceae	3
			759	Psoralea_corylifolia	Fabaceae	1
			760	Pterocarpus_marsupium	Fabaceae	3
			761	Pterospermum_acerifolium	Malvaceae	2
			762	Pterygota_alata	Malvaceae	1
			763	Ptychosperma_macarthurii	Arecaceae	1
			764	Pueraria_phaseoloides	Fabaceae	4
			765	Pueraria_tuberosa	Fabaceae	1
			766	Punica_granatum	Lythraceae	3
			767	Putranjiva_roxburghii	Putranjivaceae	3
			768	Pyrus_communis	Rosaceae	1
			769	Quassia_indica	Simaroubaceae	1
			770	Quercus_glauca	Fagaceae	1
			771	Quercus_incana	Fagaceae	6
			772	Quercus_lamellosa	Fagaceae	1
			773	Randia_sikkimensis	Rubiaceae	1
			774	Raphistemma_lemma	Apocynaceae	1
			775	Raphistemma_pulchellum	Apocynaceae	1
			776	Ravenala_madagascariensis	Strelitziaceae	1
			777	Ravenia_spectabilis	Rutaceae	1
			778	Rhapis_excelsa	Arecaceae	2
			779	Rhapis_humilis	Arecaceae	2
			780	Rhapis_multifida	Arecaceae	1
			781	Rhododendron_arboreum	Ericaceae	3
			782	Rhododendron_decipiens	Ericaceae	2
			783	Rhododendron_falconeri	Ericaceae	1
			784	Rhododendron_hodgsonii	Ericaceae	2
			785	Rhynchosia_minima	Fabaceae	3
			786	Rhynchostylis_retusa	Orchidaceae	1
			787	Ribesiodes_garciniaefolium	Primulaceae	1
			788	Ricinus_communis	Euphorbiaceae	3
			789	Rinorea_bengalensis	Violaceae	1
			790	Robinia_pseudoacacia	Fabaceae	1
			791	Rorippa_dubia	Brassicaceae	1
			792	Rorippa_indica	Brassicaceae	2
			793	Rosa_acicularis	Rosaceae	1
			794	Rottboellia_cochinchinensis	Poaceae	3
			795	Rourea_minor	Connaraceae	1
			796	Roystonea_regia	Arecaceae	1
			797	Rubia_cordifolia	Rubiaceae	1
			798	Rubus_ellipticus	Rosaceae	1
			799	Ruellia_elegans	Acanthaceae	1
			800	Ruellia_prostrata	Acanthaceae	1
			801	Ruellia_simplex	Acanthaceae	3
			802	Ruellia_tuberosa	Acanthaceae	3
			803	Ruellia_tweediana	Acanthaceae	2
			804	Rumex_hastatus	Polygonaceae	2
			805	Rumex_nepalensis	Polygonaceae	3
			806	Ruta_angustifolia	Rutaceae	1
			807	Ruta_graveolens	Rutaceae	2
			808	Sabia_campanulata	Sabiaceae	1
			809	Sabia_limoniacea	Sabiaceae	1
			810	Saccharum_narenga	Poaceae	3
			811	Saccharum_officinarum	Poaceae	8
			812	Saccharum_spontaneum	Poaceae	3
			813	Salacia_fruticosa	Celastraceae	1
			814	Salacia_macrosperma	Celastraceae	1
			815	Salacia_reticulata	Celastraceae	1
			816	Salix_salwinensis	Salicaceae	1
			817	Salix_tetrasperma	Salicaceae	4
			818	Salvadora_oleoides	Salvadoraceae	1
			819	Salvadora_persica	Salvadoraceae	4
			820	Samanea_saman	Fabaceae	1
			821	Sapindus_emarginatus	Sapindaceae	1
			822	Sapindus_laurifolius	Sapindaceae	2
			823	Sapindus_trifoliatus	Sapindaceae	1
			824	Saraca_asoca	Fabaceae	5
			825	Sarcosperma_arboreum	Sapotaceae	1
			826	Saribus_rotundifolius	Arecaceae	2
			827	Schefflera_elliptica	Araliaceae	1
			828	Schefflera_lucidum	Araliaceae	1
			829	Schefflera_venulosa	Araliaceae	1
			830	Schefflera_wallichiana	Araliaceae	1
			831	Schleichera_oleosa	Sapindaceae	7
			832	Schumannianthus_virgatus	Marantaceae	1
			833	Scurrula_cordifolia	Loranthaceae	3
			834	Scurrula_elata	Loranthaceae	4
			835	Scurrula_ferruginea	Loranthaceae	4
			836	Scurrula_parasitica	Loranthaceae	4
			837	Senegalia_megaladena	Fabaceae	3
			838	Senegalia_pennata	Fabaceae	7
			839	Senegalia_polyacantha	Fabaceae	2
			840	Senegalia_rugata	Fabaceae	3
			841	Senegalia_senegal	Fabaceae	1
			842	Senegalia_torta	Fabaceae	7
			843	Senna_alata	Fabaceae	4
			844	Senna_auriculata	Fabaceae	2
			845	Senna_montana	Fabaceae	1
			846	Senna_obtusifolia	Fabaceae	3
			847	Senna_occidentalis	Fabaceae	2
			848	Senna_siamea	Fabaceae	2
			849	Senna_sophera	Fabaceae	2
			850	Senna_sulfurea	Fabaceae	1
			851	Senna_tora	Fabaceae	5
			852	Sesbania_bispinosa	Fabaceae	5
			853	Sesbania_grandiflora	Fabaceae	4
			854	Sesbania_sesban	Fabaceae	3
			855	Setaria_barbata	Poaceae	10
			856	Setaria_glauca	Poaceae	2
			857	Setaria_palmifolia	Poaceae	2
			858	Setaria_pumila	Poaceae	1
			859	Setaria_verticillata	Poaceae	1
			860	Shorea_robusta	Dipterocarpaceae	6
			861	Shorea_roxburghii	Dipterocarpaceae	3
			862	Sida_acuta	Malvaceae	1
			863	Sida_cordifolia	Malvaceae	6
			864	Sida_rhombifolia	Malvaceae	3
			865	Sinapis_arvensis	Brassicaceae	2
			866	Sisymbrium_orientale	Brassicaceae	2
			867	Smilax_ferox	Smilacaceae	2
			868	Smilax_perfoliata	Smilacaceae	1
			869	Smilax_zeylanica	Smilacaceae	5
			870	Smithia_conferta	Fabaceae	1
			871	Smithia_sensitiva	Fabaceae	2
			872	Solanum_torvum	Solanaceae	1
			873	Sorbaria_sorbifolia	Rosaceae	2
			874	Sorghum_bicolor	Poaceae	3
			875	Sorghum_halepense	Poaceae	3
			876	Sorghum_nitidum	Poaceae	1
			877	Spodiopogon_rhizophorus	Poaceae	1
			878	Stachyphrynium_spicatum	Marantaceae	2
			879	Stenotaphrum_dimidiatum	Poaceae	1
			880	Stenotaphrum_secundatum	Poaceae	2
			881	Sterculia_guttata	Malvaceae	1
			882	Sterculia_urens	Malvaceae	3
			883	Sterculia_villosa	Malvaceae	1
			884	Streblus_asper	Moraceae	4
			885	Strobilanthes_angustifrons	Acanthaceae	1
			886	Strobilanthes_asperrimus	Acanthaceae	1
			887	Strobilanthes_barbatus	Acanthaceae	1
			888	Strobilanthes_callosa	Acanthaceae	5
			889	Strobilanthes_capitata	Acanthaceae	1
			890	Strobilanthes_capitatus	Acanthaceae	5
			891	Strobilanthes_ciliata	Acanthaceae	6
			892	Strobilanthes_ciliatus	Acanthaceae	5
			893	Strobilanthes_integrifolius	Acanthaceae	1
			894	Strobilanthes_ixiocephalus	Acanthaceae	1
			895	Strobilanthes_lanata	Acanthaceae	1
			896	Strobilanthes_roseus	Acanthaceae	3
			897	Strobilanthes_thomsonii	Acanthaceae	3
			898	Strobilanthes_wightiana	Acanthaceae	1
			899	Strychnos_nux-vomica	Loganiaceae	1
			900	Syagrus_romanzoffiana	Arecaceae	1
			901	Synedrella_nodiflora	Asteraceae	1
			902	Syzygium_cumini	Myrtaceae	1
			903	Syzygium_salicifolium	Myrtaceae	1
			904	Syzygium_zeylanicum	Myrtaceae	1
			905	Tamarindus_indica	Fabaceae	5
			906	Tamilnadia_uliginosa	Rubiaceae	1
			907	Taxillus_vestitus	Loranthaceae	1
			908	Tephrosia_candida	Fabaceae	1
			909	Tephrosia_purpurea	Fabaceae	6
			910	Tephrosia_subtriflora	Fabaceae	1
			911	Terminalia_alata	Combretaceae	4
			912	Terminalia_arjuna	Combretaceae	1
			913	Terminalia_bellirica	Combretaceae	3
			914	Terminalia_catappa	Combretaceae	6
			915	Terminalia_elliptica	Combretaceae	2
			916	Terminalia_paniculata	Combretaceae	8
			917	Terminalia_phillyreifolia	Combretaceae	1
			918	Terminalia_tomentosa	Combretaceae	3
			919	Thamnocalamus_falconeri	Poaceae	3
			920	Thelepaepale_ixiocephala	Acanthaceae	1
			921	Theobroma_cacao	Malvaceae	1
			922	Thespesia_populnea	Malvaceae	3
			923	Thlaspi_arvense	Brassicaceae	1
			924	Thottea_siliquosa	Aristolochiaceae	5
			925	Thottea_sivarajanii	Aristolochiaceae	1
			926	Thysanolaena_latifolia	Poaceae	2
			927	Tinospora_cordifolia	Menispermaceae	1
			928	Tinospora_sinensis	Menispermaceae	1
			929	Toddalia_trifoliata	Rutaceae	1
			930	Toona_ciliata	Meliaceae	1
			931	Toxicodendron_succedaneum	Anacardiaceae	1
			932	Trachelospermum_asiaticum	Apocynaceae	1
			933	Trachycarpus_fortunei	Arecaceae	1
			934	Tragia_hispida	Euphorbiaceae	3
			935	Tragia_involucrata	Euphorbiaceae	4
			936	Tragia_plukenetii	Euphorbiaceae	4
			937	Tragia_plukenetii	Euphorbiaceae	1
			938	Trema_orientale	Cannabaceae	5
			939	Trevesia_sundaica	Araliaceae	1
			940	Trewia_nudiflora	Euphorbiaceae	1
			941	Tribulus_terrestris	Zygophyllaceae	4
			942	Trichilia_hirta	Meliaceae	2
			943	Trichilia_trijuga	Meliaceae	1
			944	Trichodesma_indicum	Boraginaceae	1
			945	Tridax_procumbens	Asteraceae	3
			946	Trifolium_repens	Fabaceae	4
			947	Trigonella_emodi	Fabaceae	1
			948	Triphasia_trifolia	Rutaceae	1
			949	Tripidium_arundinaceum	Poaceae	2
			950	Triplopogon_ramosissimus	Poaceae	1
			951	Triumfetta_rhomboidea	Malvaceae	2
			952	Tropaeolum_majus	Tropaeolaceae	2
			953	Trophis_aspera	Moraceae	1
			954	Turnera_subulata	Passifloraceae	1
			955	Turnera_ulmifolia	Passifloraceae	1
			956	Tylophora_dalzelli	Apocynaceae	4
			957	Tylophora_flexuosa	Apocynaceae	3
			958	Tylophora_indica	Apocynaceae	4
			959	Ulmus_wallichiana	Ulmaceae	1
			960	Urena_lobata	Malvaceae	5
			961	Urtica_dioica	Urticaceae	5
			962	Urtica_hyperborea	Urticaceae	1
			963	Urtica_parviflora	Urticaceae	2
			964	Uvaria_microcarpa	Annonaceae	1
			965	Uvaria_narum	Annonaceae	1
			966	Uvaria_odorata	Annonaceae	1
			967	Vaccinium_retusum	Ericaceae	1
			968	Vaccinium_serratum	Ericaceae	1
			969	Vachellia_farnesiana	Fabaceae	2
			970	Vachellia_leucophloea	Fabaceae	6
			971	Vachellia_nilotica	Fabaceae	7
			972	Vallaris_solanacea	Apocynaceae	2
			973	Vateria_indica	Dipterocarpaceae	1
			974	Ventilago_bombaiensis	Rhamnaceae	1
			975	Ventilago_denticulata	Rhamnaceae	1
			976	Ventilago_goughii	Rhamnaceae	1
			977	Ventilago_madraspatana	Rhamnaceae	1
			978	Veronica_anagallis-aquatica	Plantaginaceae	1
			979	Vigna_radiata	Fabaceae	2
			980	Vigna_trilobata	Fabaceae	1
			981	Vigna_unguiculata	Fabaceae	5
			982	Vigna_vexillata	Fabaceae	1
			983	Viola_betonicifolia	Violaceae	1
			984	Viola_diffusa	Violaceae	3
			985	Viola_odorata	Violaceae	1
			986	Viola_pilosa	Violaceae	2
			987	Viola_serpens	Violaceae	2
			988	Viscum_album	Santalaceae	1
			989	Viscum_angulatum	Santalaceae	1
			990	Viscum_capitellatum	Santalaceae	2
			991	Vitex_pinnata	Lamiaceae	1
			992	Volkameria_inermis	Lamiaceae	1
			993	Waltheria_indica	Malvaceae	2
			994	Washingtonia_filifera	Arecaceae	1
			995	Wendlandia_heynei	Rubiaceae	2
			996	Wendlandia_thyrsoidea	Rubiaceae	2
			997	Wodyetia_bifurcata	Arecaceae	1
			998	Woodfordia_fruticosa	Lythraceae	1
			999	Wrightia_antidysenterica	Apocynaceae	1
			1000	Xylia_xylocarpa	Fabaceae	18
			1001	Xylosma_longifolia	Salicaceae	1
			1002	Zanonia_indica	Cucurbitaceae	1
			1003	Zanthoxylum_acanthopodium	Rutaceae	4
			1004	Zanthoxylum_armatum	Rutaceae	4
			1005	Zanthoxylum_asiaticum	Rutaceae	4
			1006	Zanthoxylum_nitidum	Rutaceae	2
			1007	Zanthoxylum_ovalifolium	Rutaceae	2
			1008	Zanthoxylum_rhetsa	Rutaceae	3
			1009	Zea_mays	Poaceae	4
			1010	Zingiber_cassumunar	Zingiberaceae	2
			1011	Zingiber_montanum	Zingiberaceae	2
			1012	Zingiber_nimmonii	Zingiberaceae	1
			1013	Zingiber_officinale	Zingiberaceae	2
			1014	Zingiber_zerumbet	Zingiberaceae	4
			1015	Ziziphus_glaberrima	Rhamnaceae	1
			1016	Ziziphus_jujuba	Rhamnaceae	9
			1017	Ziziphus_mauritiana	Rhamnaceae	9
			1018	Ziziphus_nummularia	Rhamnaceae	6
			1019	Ziziphus_oenoplia	Rhamnaceae	6
			1020	Ziziphus_rugosa	Rhamnaceae	8
			1021	Ziziphus_xylopyrus	Rhamnaceae	4
			1022	Zornia_diphylla	Fabaceae	5
			1023	Zornia_gibbosa	Fabaceae	3
			1024	Zornia_reticulata	Fabaceae	1
			.	Abelmoschus	Malvaceae	1
			.	Acacia	Fabaceae	7
			.	Adenia	Passifloraceae	1
			.	Apluda	Poaceae	1
			.	Asystasia	Acanthaceae	2
			.	Bambusa	Poaceae	12
			.	Blumea	Asteraceae	1
			.	Boehmeria	Urticaceae	1
			.	Buddleja	Scrophulariaceae	2
			.	Caesalpinia	Fabaceae	3
			.	Calamus	Arecaceae	2
			.	Cassia	Fabaceae	3
			.	Catunaregam	Rubiaceae	1
			.	Celtis	Cannabaceae	5
			.	Cinnamomum	Lauraceae	1
			.	Citrus	Rutaceae	3
			.	Clausena	Rutaceae	1
			.	Corchorus	Malvaceae	2
			.	Crotalaria	Fabaceae	1
			.	Curcuma	Zingiberaceae	1
			.	Cymbopogon	Poaceae	1
			.	Cynanchum	Apocynaceae	1
			.	Cyrtococcum	Poaceae	2
			.	Dalbergia	Fabaceae	1
			.	Dendrophthoe	Loranthaceae	2
			.	Desmodium	Fabaceae	1
			.	Digitaria	Poaceae	1
			.	Dioscorea	Dioscoreaceae	2
			.	Echinochloa	Poaceae	1
			.	Elettaria	Zingiberaceae	1
			.	Entada	Fabaceae	1
			.	Eranthemum	Acanthaceae	1
			.	Erythrina	Fabaceae	1
			.	Eugenia	Myrtaceae	1
			.	Flemingia	Fabaceae	1
			.	Glycine	Fabaceae	1
			.	Grewia	Malvaceae	1
			.	Gymnosporia	Celastraceae	1
			.	Hibiscus	Malvaceae	5
			.	Hopea	Dipterocarpaceae	3
			.	Hoya	Apocynaceae	1
			.	Imperata	Poaceae	1
			.	Indigofera	Fabaceae	4
			.	Ischaemum	Poaceae	1
			.	Ixora	Rubiaceae	1
			.	Justicia	Acanthaceae	1
			.	Lagerstroemia	Lythraceae	1
			.	Laportea	Urticaceae	1
			.	Lathyrus	Fabaceae	1
			.	Licuala	Arecaceae	2
			.	Litsea	Lauraceae	1
			.	Loranthus	Loranthaceae	5
			.	Metroxylon	Arecaceae	1
			.	Miliusa	Annonaceae	1
			.	Mimosa	Fabaceae	2
			.	Ochlandra	Poaceae	1
			.	Oryza	Poaceae	6
			.	Panicum	Poaceae	1
			.	Phaseolus	Fabaceae	2
			.	Phoenix	Arecaceae	1
			.	Polyalthia	Annonaceae	1
			.	Polygonum	Polygonaceae	1
			.	Prunus	Rosaceae	2
			.	Randia	Rubiaceae	1
			.	Rhapis	Arecaceae	1
			.	Rhynchosia	Fabaceae	1
			.	Rosa	Rosaceae	1
			.	Ruellia	Acanthaceae	1
			.	Rumex	Polygonaceae	1
			.	Saccharum	Poaceae	3
			.	Salacia	Celastraceae	1
			.	Salix	Salicaceae	2
			.	Sinapis	Brassicaceae	1
			.	Sisymbrium	Brassicaceae	1
			.	Smilax	Smilacaceae	1
			.	Sorghum	Poaceae	2
			.	Strobilanthes	Acanthaceae	1
			.	Terminalia	Combretaceae	1
			.	Trema	Cannabaceae	1
			.	Trifolium	Fabaceae	2
			.	Triphasia	Rutaceae	1
			.	Triumfetta	Malvaceae	1
			.	Ulmus	Ulmaceae	2
			.	Urtica	Urticaceae	4
			.	Viscum	Santalaceae	2
			.	Zea	Poaceae	1
			.	Zingiber	Zingiberaceae	2
			.	Ziziphus	Rhamnaceae	3
			.	Zornia	Fabaceae	1
			1025	Acanthus	Acanthaceae	2
			1026	Althaea	Malvaceae	1
			1027	Alyssum	Brassicaceae	1
			1028	Anchusa	Boraginaceae	1
			1029	Andropogon	Poaceae	2
			1030	Androsace	Primulaceae	1
			1031	Arabis	Brassicaceae	1
			1032	Arctotis	Asteraceae	1
			1033	Argyrolobium	Fabaceae	1
			1034	Berkheya	Asteraceae	1
			1035	Betula	Betulaceae	1
			1036	Blachia	Euphorbiaceae	1
			1037	Bolusanthus	Fabaceae	1
			1038	Bryonia	Cucurbitaceae	1
			1039	Calophyllum	Calophyllaceae	1
			1040	Capillipedium	Poaceae	1
			1041	Carduus	Asteraceae	1
			1042	Chrysanthemum	Asteraceae	1
			1043	Chrysopogon	Poaceae	1
			1044	Cinchona	Rubiaceae	1
			1045	Correa	Rutaceae	1
			1046	Croton	Euphorbiaceae	1
			1047	Cynoglossum	Boraginaceae	1
			1048	Daucus	Apiaceae	1
			1049	Dolichos	Fabaceae	1
			1050	Duranta	Verbenaceae	1
			1051	Echium	Boraginaceae	1
			1052	Eragrostis	Poaceae	2
			1053	Eremomastax	Acanthaceae	1
			1054	Erioglossum	Sapindaceae	1
			1055	Euphorbia	Euphorbiaceae	1
			1056	Filago	Asteraceae	1
			1057	Gloxinia	Gesneriaceae	1
			1058	Gnaphalium	Asteraceae	1
			1059	Guatteria	Annonaceae	1
			1060	Helichrysum	Asteraceae	1
			1061	Hemigyrosa	Sapindaceae	1
			1062	Heterostemma	Apocynaceae	1
			1063	Horsfieldia	Myristicaceae	1
			1064	Impatiens	Balsaminaceae	2
			1065	Lobelia	Campanulaceae	2
			1066	Lupinus	Fabaceae	2
			1067	Madia	Asteraceae	1
			1068	Malva	Malvaceae	1
			1069	Michelia	Magnoliaceae	1
			1070	Microcos	Malvaceae	1
			1071	Microstegium	Poaceae	1
			1072	Osbeckia	Melastomataceae	1
			1073	Oxytenanthera	Poaceae	1
			1074	Passularia	Apocynaceae	1
			1075	Pennisetum	Poaceae	5
			1076	Pentzia	Asteraceae	1
			1077	Phellodendron	Rutaceae	1
			1078	Psychotria	Rubiaceae	1
			1079	Reseda	Resedaceae	1
			1080	Rhamnus	Rhamnaceae	1
			1081	Rhaphiolepis	Rosaceae	1
			1082	Scleria	Cyperaceae	1
			1083	Senecio	Asteraceae	1
			1084	Sonchus	Asteraceae	1
			1085	Teinostachyum	Poaceae	1
			1086	Tilia	Malvaceae	2
			1087	Tricholepis	Asteraceae	1
			1088	Vicia	Fabaceae	3
			1089	Xanthophyllum	Polygalaceae	1
			.	.	Annonaceae	1
			.	.	Arecaceae	2
			.	.	Convolvulaceae	1
			.	.	Cucurbitaceae	1
			.	.	Dioscoreaceae	1
			.	.	Fabaceae	2
			.	.	Loranthaceae	1
			.	.	Poaceae	14
			.	.	Urticaceae	2
			1090	.	Liliaceae	1
			1091	.	Coccidae (Insecta)	2
						2589
